# Eukaryotic composition across seasons and social groups in the gut microbiota of wild baboons

**DOI:** 10.1101/2024.12.17.628920

**Authors:** Mary Chege, Pamela Ferretti, Shasta Webb, Rosaline W. Macharia, George Obiero, Joseph Kamau, Susan C. Alberts, Jenny Tung, Mercy Y. Akinyi, Elizabeth A Archie

**Affiliations:** One Health Centre, Kenya Institute of Primate Research, Nairobi, Kenya; Department of Biochemistry, University of Nairobi, Nairobi, Kenya; Department of Biological Sciences, University of Notre Dame, Notre Dame, Indiana, USA; Department of Medicine, Genetic Medicine Section, University of Chicago, Chicago, USA; Departments of Biology and Evolutionary Anthropology, Duke University, Durham, NC, USA; Duke University Population Research Institute, Duke University, Durham, NC, USA; Department of Primate Behavior and Evolution, Max Planck Institute for Evolutionary Anthropology, 04103 Leipzig, Germany; Canadian Institute for Advanced Research, Toronto, Ontario, Canada

**Author notes:** Corresponding authors: Mary Chege Elizabeth Archie.

**Keywords:** eukaryotes, gut microbiome, wild baboons, fungi, protists, social groups

## Abstract

**Background:** Animals coexist with complex microbiota, including bacteria, viruses, and eukaryotes (e.g., fungi, protists, and helminths). While the composition of bacterial and viral components of animal microbiota are increasingly well understood, eukaryotic composition remains neglected. Here we characterized eukaryotic diversity in the microbiomes in wild baboons and tested the degree to which eukaryotic community composition was predicted by host social group membership, sex, age, and season of sample collection.

**Results:** We analyzed a total of 75 fecal samples collected between 2012 and 2014 from 73 wild baboons in the Amboseli ecosystem in Kenya. DNA from these samples was subjected to shotgun metagenomic sequencing, revealing members of the kingdoms Protista, Chromista, and Fungi in 90.7%, 46.7%, and 20.3% of samples, respectively. Social group membership explained 11.2% of the global diversity in gut eukaryotic species composition, but we did not detect statistically significant effect of season, host age, and host sex. Across samples, the most prevalent protists were *Entamoeba coli* (74.66% of samples), *Enteromonas hominis* (53.33% of samples), and *Blastocystis subtype* 3 (38.66% of samples), while the most prevalent fungi included *Pichia manshurica* (14.66% of samples), and *Ogataea naganishii* (6.66% of samples).

**Conclusions:** Protista, Chromista, and Fungi are common members of the gut microbiome of wild baboons. More work on eukaryotic members of primate gut microbiota is essential for primate health monitoring and management strategies.
