## Supplementary Tables for "Eukaryotic composition across seasons and social groups in the gut microbiota of wild baboons"

### Sheet: Table S1
Table S1: Sample list and metadata, including host age, host sex, social group, and season for each sample.
Sample_accession	Study	Sample_ID	Social_group	Sex	Age	Age_class	Fecal sample collection date	Season
SRR1747035	Social group data set (Tung_2015)	F09	Mica	F	4.82	1-5yrs	2012-08-02	wet
SRR1747060	Social group data set (Tung_2015)	F28	Mica	F	4.86	1-5yrs	2012-07-26	wet
SRR1747034	Social group data set (Tung_2015)	F08	Mica	F	5.19	5-10yrs	2012-08-06	wet
SRR1747038	Social group data set (Tung_2015)	F12	Mica	F	6.57	5-10yrs	2012-08-02	wet
SRR1747059	Social group data set (Tung_2015)	F27	Mica	F	6.78	5-10yrs	2012-07-10	wet
SRR1747036	Social group data set (Tung_2015)	F10	Mica	F	7.99	5-10yrs	2012-07-18	wet
SRR1747021	Social group data set (Tung_2015)	M04	Mica	M	8.69	5-10yrs	2012-08-06	wet
SRR1747041	Social group data set (Tung_2015)	F13	Mica	F	9.55	5-10yrs	2012-07-27	wet
SRR1747018	Social group data set (Tung_2015)	M01	Mica	M	10.1	10-15yrs	2012-08-06	wet
SRR1747062	Social group data set (Tung_2015)	F29	Mica	F	10.38	10-15yrs	2012-07-30	wet
SRR1747033	Social group data set (Tung_2015)	F07	Mica	F	10.74	10-15yrs	2012-07-27	wet
SRR1747019	Social group data set (Tung_2015)	M02	Mica	M	11.66	10-15yrs	2012-08-06	wet
SRR1747022	Social group data set (Tung_2015)	M05	Mica	M	12.85	10-15yrs	2012-08-06	wet
SRR1747020	Social group data set (Tung_2015)	M03	Mica	M	13.27	10-15yrs	2012-07-27	wet
SRR1747037	Social group data set (Tung_2015)	F11	Mica	F	13.94	10-15yrs	2012-07-27	wet
SRR1747031	Social group data set (Tung_2015)	M08	Mica	M	14.78	10-15yrs	2012-07-10	wet
SRR1747048	Social group data set (Tung_2015)	M14	Mica	M	15.56	over 15yrs	2012-07-12	wet
SRR1747042	Social group data set (Tung_2015)	M12	Mica	M	19	over 15yrs	2012-07-27	wet
SRR1747057	Social group data set (Tung_2015)	F26	Mica	F	20.5	over 15yrs	2012-07-12	wet
SRR1747023	Social group data set (Tung_2015)	F01	Viola	F	4.82	1-5yrs	2012-07-07	wet
SRR1747045	Social group data set (Tung_2015)	F15	Viola	F	5.88	5-10yrs	2012-08-03	wet
SRR1747056	Social group data set (Tung_2015)	F25	Viola	F	6.01	5-10yrs	2012-07-17	wet
SRR1747025	Social group data set (Tung_2015)	F03	Viola	F	6.4	5-10yrs	2012-07-24	wet
SRR1747027	Social group data set (Tung_2015)	F05	Viola	F	6.4	5-10yrs	2012-07-07	wet
SRR1747065	Social group data set (Tung_2015)	F31	Viola	F	6.97	5-10yrs	2012-07-24	wet
SRR1747058	Social group data set (Tung_2015)	M15	Viola	M	7.51	5-10yrs	2012-08-08	wet
SRR1747061	Social group data set (Tung_2015)	M16	Viola	M	7.95	5-10yrs	2012-08-08	wet
SRR1747024	Social group data set (Tung_2015)	F02	Viola	F	8.26	5-10yrs	2012-07-07	wet
SRR1747040	Social group data set (Tung_2015)	M11	Viola	M	9.14	5-10yrs	2012-08-04	wet
SRR1747026	Social group data set (Tung_2015)	F04	Viola	F	9.3	5-10yrs	2012-08-04	wet
SRR1747046	Social group data set (Tung_2015)	F16	Viola	F	9.79	5-10yrs	2012-07-17	wet
SRR1747032	Social group data set (Tung_2015)	M09	Viola	M	10.61	10-15yrs	2012-07-19	wet
SRR1747049	Social group data set (Tung_2015)	F18	Viola	F	10.77	10-15yrs	2012-07-07	wet
SRR1747044	Social group data set (Tung_2015)	F14	Viola	F	11.09	10-15yrs	2012-07-28	wet
SRR1747064	Social group data set (Tung_2015)	F30	Viola	F	11.81	10-15yrs	2012-07-19	wet
SRR1747028	Social group data set (Tung_2015)	F06	Viola	F	12.16	10-15yrs	2012-08-07	wet
SRR1747063	Social group data set (Tung_2015)	M17	Viola	M	12.57	10-15yrs	2012-07-19	wet
SRR1747039	Social group data set (Tung_2015)	M10	Viola	M	13.33	10-15yrs	2012-07-19	wet
SRR1747029	Social group data set (Tung_2015)	M06	Viola	M	13.79	10-15yrs	2012-07-12	wet
SRR1747051	Social group data set (Tung_2015)	F20	Viola	F	13.93	10-15yrs	2012-07-24	wet
SRR1747052	Social group data set (Tung_2015)	F21	Viola	F	14.11	10-15yrs	2012-08-08	wet
SRR1747047	Social group data set (Tung_2015)	F17	Viola	F	14.24	10-15yrs	2012-07-17	wet
SRR1747043	Social group data set (Tung_2015)	M13	Viola	M	14.96	10-15yrs	2012-07-12	wet
SRR1747055	Social group data set (Tung_2015)	F24	Viola	F	15.33	over 15yrs	2012-07-28	wet
SRR1747054	Social group data set (Tung_2015)	F23	Viola	F	15.48	over 15yrs	2012-08-01	wet
SRR1747030	Social group data set (Tung_2015)	M07	Viola	M	17.61	over 15yrs	2012-07-17	wet
SRR1747050	Social group data set (Tung_2015)	F19	Viola	F	19.56	over 15yrs	2012-08-04	wet
SRR1747053	Social group data set (Tung_2015)	F22	Viola	F	22.44	over 15yrs	2012-07-19	wet
EA-BATCH003-HOT-51372-06-Sep-2014	Seasonal data set (this study)	EA-BATCH003-HOT-51372	NA	M	1.67	1-5yrs	2014-09-06	dry
EA-BATCH003-NIY-51364-06-Sep-2014	Seasonal data set (this study)	EA-BATCH003-NIY-51364	NA	F	1.94	1-5yrs	2014-09-06	dry
EA-BATCH003-GAP-51370-06-Sep-2014	Seasonal data set (this study)	EA-BATCH003-GAP-51370	NA	M	1.94	1-5yrs	2014-09-06	dry
EA-b002-VIY-55519-23-May-2014	Seasonal data set (this study)	EA-b002-VIY-55519	NA	F	2.21	1-5yrs	2014-05-23	wet
EA-b002-TAY-55513-22-May-2014	Seasonal data set (this study)	EA-b002-TAY-55513	NA	F	2.9	1-5yrs	2014-05-22	wet
EA-b002-GUR-55508-20-May-2014	Seasonal data set (this study)	EA-b002-GUR-55508	NA	M	3.44	1-5yrs	2014-05-20	wet
EA-BATCH003-NGI-51346-04-Sep-2014	Seasonal data set (this study)	EA-BATCH003-NGI-51346	NA	F	3.74	1-5yrs	2014-09-04	dry
EA-b002-ILA-55522-24-May-2014	Seasonal data set (this study)	EA-b002-ILA-55522	NA	M	3.83	1-5yrs	2014-05-24	wet
EA-BATCH003-CHL-51382-06-Sep-2014	Seasonal data set (this study)	EA-BATCH003-CHL-51382	NA	F	3.93	1-5yrs	2014-09-06	dry
EA-b002-NAK-55516-22-May-2014	Seasonal data set (this study)	EA-b002-NAK-55516	NA	F	4.07	1-5yrs	2014-05-22	wet
EA-BATCH003-GWA-51379-06-Sep-2014	Seasonal data set (this study)	EA-BATCH003-GWA-51379	NA	M	4.11	1-5yrs	2014-09-06	dry
EA-b002-WYO-55512-21-May-2014	Seasonal data set (this study)	EA-b002-WYO-55512	NA	M	4.16	1-5yrs	2014-05-21	wet
EA-BATCH003-ENV-51356-05-Sep-2014	Seasonal data set (this study)	EA-BATCH003-ENV-51356	NA	F	4.62	1-5yrs	2014-09-05	dry
EA-BATCH003-TRU-51384-08-Sep-2014	Seasonal data set (this study)	EA-BATCH003-TRU-51384	NA	M	4.93	1-5yrs	2014-09-08	dry
EA-BATCH003-MIA-51368-06-Sep-2014	Seasonal data set (this study)	EA-BATCH003-MIA-51368	NA	F	6.08	5-10yrs	2014-09-06	dry
EA-b002-MAH-55511-21-May-2014	Seasonal data set (this study)	EA-b002-MAH-55511	NA	M	7.63	5-10yrs	2014-05-21	wet
EA-BATCH003-OPA-51351-05-Sep-2014	Seasonal data set (this study)	EA-BATCH003-OPA-51351	NA	F	8.06	5-10yrs	2014-09-05	dry
EA-BATCH003-OBL-51404-10-Sep-2014	Seasonal data set (this study)	EA-BATCH003-OBL-51404	NA	M	8.39	5-10yrs	2014-09-10	dry
EA-b002-WAP-55507-20-May-2014	Seasonal data set (this study)	EA-b002-WAP-55507	NA	M	8.39	5-10yrs	2014-05-20	wet
EA-BATCH003-FRU-51381-06-Sep-2014	Seasonal data set (this study)	EA-BATCH003-FRU-51381	NA	M	8.44	5-10yrs	2014-09-06	dry
EA-BATCH003-LUZ-51390-08-Sep-2014	Seasonal data set (this study)	EA-BATCH003-LUZ-51390	NA	M	8.63	5-10yrs	2014-09-08	dry
EA-b002-VEB-55373-21-Apr-2014	Seasonal data set (this study)	EA-b002-VEB-55373	NA	M	9.59	5-10yrs	2014-04-21	wet
EA-BATCH003-VEB-51352-05-Sep-2014	Seasonal data set (this study)	EA-BATCH003-VEB-51352	NA	M	9.96	5-10yrs	2014-09-05	dry
EA-b002-FAM-55515-22-May-2014	Seasonal data set (this study)	EA-b002-FAM-55515	NA	M	10.52	10-15yrs	2014-05-22	wet
EA-b002-RWA-55506-20-May-2014	Seasonal data set (this study)	EA-b002-RWA-55506	NA	F	11.63	10-15yrs	2014-05-20	wet
EA-b002-DUR-55376-25-Apr-2014	Seasonal data set (this study)	EA-b002-DUR-55376	NA	F	11.64	10-15yrs	2014-04-25	wet
EA-BATCH003-YAR-51406-10-Sep-2014	Seasonal data set (this study)	EA-BATCH003-YAR-51406	NA	M	12.15	10-15yrs	2014-09-10	dry

### Sheet: Table S2
Table S2: The presence (1) or absence (0) of eukaryotic species across samples using the EukDetect and Gutprotist-search pipelines
Sample_ID	Candida blattae	Aspergillus sydowii	Blastocystis ATCC	Blastocystis subtype3	Pichia manshurica	Preussia sp.	Ogatea naganashii	Malassezia restricta	Chilomastix mesnili	Entamoeba coli	Enteromonas hominis	Iodamoeba sp.	Endolimax nana	Byssochlamys sp AF001	Penicillium citrinum	Podospora sp.	Purpureocillium lilacinum	Pyrenochaeta sp.	Talaromyces amestolkiae	Hyphopichia burtonii	Kazachstania telluris
EA-BATCH003-TRU-51384	0	0	0	0	0	0	0	0	1	0	1	0	0	0	0	0	0	0	0	0	0
EA-BATCH003-YAR-51406	0	0	0	0	1	0	0	0	1	1	0	0	0	0	0	1	0	0	0	0	0
EA-BATCH003-ENV-51356	0	0	0	1	0	0	0	0	1	1	1	1	0	0	0	0	0	0	0	0	0
EA-BATCH003-NIY-51364	1	0	0	0	0	0	0	0	0	1	0	0	0	0	0	0	0	0	0	0	0
EA-BATCH003-OBL-51404	0	0	0	0	1	0	0	0	0	0	0	0	0	0	0	0	0	0	0	0	0
EA-BATCH003-GAP-51370	0	0	0	0	0	0	0	0	1	1	0	1	0	0	1	0	1	0	0	0	0
EA-BATCH003-OPA-51351	0	0	0	1	0	0	0	0	0	1	1	1	0	0	0	0	0	0	0	0	0
EA-BATCH003-CHL-51382	0	0	0	0	1	0	0	0	1	0	1	0	0	0	0	0	0	0	0	0	0
EA-BATCH003-NGI-51346	0	0	0	0	0	0	0	0	0	1	0	0	0	0	0	0	0	0	0	0	0
EA-BATCH003-HOT-51372	0	0	0	0	0	0	0	0	0	1	1	0	0	0	0	0	0	0	0	0	0
EA-BATCH003-GWA-51379	0	0	1	1	1	0	0	0	0	1	1	1	0	1	0	0	0	0	0	0	0
EA-BATCH003-VEB-51352	0	0	0	0	0	0	1	0	0	0	0	0	0	0	0	0	0	0	0	0	0
EA-BATCH003-MIA-51368	0	0	0	1	0	0	1	0	0	1	0	1	0	1	0	0	0	0	0	0	0
EA-BATCH003-FRU-51381	0	0	0	0	0	0	0	0	0	1	1	0	0	0	0	0	0	0	0	0	0
EA-BATCH003-LUZ-51390	0	0	0	0	0	0	1	0	0	0	0	0	0	0	0	0	0	0	0	0	0
EA-b002-WAP-55507	0	0	1	1	0	0	0	0	0	0	0	1	0	0	0	0	0	0	0	0	1
EA-b002-MAH-55511	0	0	0	1	0	0	0	0	0	1	0	0	0	0	0	0	0	0	0	0	0
EA-b002-FAM-55515	0	0	1	1	1	0	0	0	1	1	1	1	0	0	0	0	0	0	0	0	0
EA-b002-VEB-55373	0	0	0	1	0	0	0	0	0	0	0	1	0	0	0	0	0	0	0	0	0
EA-b002-DUR-55376	0	0	0	1	1	0	0	0	0	1	1	1	0	0	0	0	0	1	0	0	0
EA-b002-VIY-55519	0	0	0	0	0	0	0	0	0	1	1	0	0	0	0	0	0	0	0	0	0
EA-b002-RWA-55506	0	0	0	1	0	0	0	0	0	1	0	1	0	0	0	0	0	0	1	0	0
EA-b002-WYO-55512	0	0	0	0	0	0	0	0	0	1	0	0	0	0	0	0	0	0	0	0	0
EA-b002-NAK-55516	0	0	0	0	1	0	0	0	0	0	0	0	0	0	0	0	0	0	0	1	0
EA-b002-ILA-55522	0	0	0	0	1	0	1	0	0	0	0	0	0	0	0	0	0	1	0	0	0
EA-b002-GUR-55508	0	0	0	0	1	0	0	0	1	0	1	0	0	0	0	0	0	0	0	0	0
EA-b002-TAY-55513	0	0	0	0	0	0	0	0	0	0	0	0	0	0	0	0	0	0	0	0	0
F01	0	0	0	0	0	0	0	0	1	1	1	1	0	0	0	0	0	0	0	0	0
F02	0	0	0	1	0	0	0	0	0	1	0	1	0	0	0	0	0	0	0	0	0
F03	0	0	0	1	0	0	0	0	0	1	1	1	0	0	0	0	0	0	0	0	0
F04	0	0	0	0	0	0	0	0	0	1	0	0	0	0	0	0	0	0	0	0	0
F05	0	0	0	1	0	0	0	0	1	1	1	0	0	0	0	0	0	0	0	0	0
F06	0	0	0	0	0	0	0	0	0	1	0	0	0	0	0	0	0	0	0	0	0
F07	0	0	0	0	0	0	0	0	0	1	0	0	0	0	0	0	0	0	0	0	0
F08	0	0	1	1	0	0	0	0	0	1	1	0	0	0	0	0	0	0	0	0	0
F09	0	0	0	0	0	0	0	0	0	1	0	0	0	0	0	0	0	0	0	0	0
F10	0	0	0	0	0	0	0	0	0	0	0	0	0	0	0	0	0	0	0	0	0
F11	0	0	0	0	0	0	0	0	1	1	0	0	0	0	0	0	0	0	0	0	0
F12	0	0	0	1	0	0	0	0	1	1	1	0	0	0	0	0	0	0	0	0	0
F13	0	0	0	0	0	0	0	0	0	1	0	0	0	0	0	0	0	0	0	0	0
F14	0	0	1	1	0	0	0	0	1	1	1	1	0	0	0	0	0	0	0	0	0
F15	0	0	1	0	0	0	0	0	0	1	1	0	0	0	0	0	0	0	0	0	0
F16	0	0	1	1	0	0	0	0	0	1	1	1	0	0	0	0	0	0	0	0	0
F17	0	0	0	1	0	0	0	0	1	0	1	0	1	0	0	0	0	0	0	0	0
F18	0	0	0	1	0	0	0	0	0	0	1	1	0	0	0	0	0	0	0	0	0
F19	0	0	1	0	0	1	0	0	1	1	1	0	1	0	0	0	0	0	0	0	0
F20	0	0	0	1	0	0	0	0	0	1	1	1	0	0	0	0	0	0	0	0	0
F21	0	0	0	1	0	0	0	0	1	1	0	0	0	0	0	0	0	0	0	0	0
F22	0	0	1	0	0	0	0	0	0	1	1	1	0	0	0	0	0	0	0	0	0
F23	0	0	1	1	0	0	0	0	0	1	1	1	0	0	0	0	0	0	0	0	0
F24	0	0	0	1	0	0	0	0	1	1	1	1	0	0	0	0	0	0	0	0	0
F25	0	0	1	0	1	0	0	0	0	0	1	0	0	0	0	0	0	0	0	0	0
F26	0	0	0	0	0	0	0	0	0	1	0	0	0	0	0	0	0	0	0	0	0
F27	0	0	0	0	0	0	0	0	0	1	0	0	0	0	0	0	0	0	0	0	0
F28	0	0	0	0	0	0	0	0	1	1	0	0	0	0	0	0	0	0	0	0	0
F29	0	0	0	0	0	0	0	0	0	1	1	1	0	0	0	0	0	0	0	0	0
F30	0	0	0	0	0	0	0	0	1	1	1	0	0	0	0	0	0	0	0	0	0
F31	0	0	0	0	0	0	0	0	1	1	0	1	0	0	0	0	0	0	0	0	0
M01	0	0	0	0	0	0	1	0	1	1	1	0	0	0	0	0	0	0	0	0	0
M02	0	0	0	0	0	0	0	0	1	1	0	0	0	0	0	0	0	0	0	0	0
M03	0	0	0	0	0	0	0	0	0	1	0	0	0	0	0	0	0	0	0	0	0
M04	0	0	0	1	0	0	0	0	1	1	1	0	0	0	0	0	0	0	0	0	0
M05	0	1	0	0	0	0	0	0	0	1	0	1	0	0	0	0	0	0	0	0	0
M06	0	0	0	1	0	0	0	0	0	1	0	0	0	0	0	0	0	0	0	0	0
M07	0	0	1	0	0	0	0	0	1	0	1	0	1	0	0	0	0	0	0	0	0
M08	0	0	0	0	0	0	0	0	0	1	1	0	0	0	0	0	0	0	0	0	0
M09	0	0	0	0	0	0	0	0	0	1	0	0	0	0	0	0	0	0	0	0	0
M10	0	0	1	0	0	0	0	0	0	1	1	1	0	0	0	0	0	0	0	0	0
M11	0	0	0	1	1	0	0	0	0	0	1	0	0	0	0	0	0	0	0	0	0
M12	0	0	0	0	0	0	0	0	0	0	1	0	1	0	0	0	0	0	0	0	0
M13	0	0	0	0	0	0	0	0	1	0	1	0	0	0	0	0	0	0	0	0	0
M14	0	0	0	0	0	0	0	0	1	1	0	0	0	0	0	0	0	0	0	0	0
M15	0	0	0	1	0	0	0	0	0	1	1	1	0	0	0	0	0	0	0	0	0
M16	0	0	0	1	0	0	0	1	1	1	1	1	0	0	0	0	0	0	0	0	0
M17	0	0	0	1	0	0	0	0	0	1	1	1	1	0	0	0	0	0	0	0	0

### Sheet: Table S3
Table S3: Eukaryotic species distribution and frequency in the social and seasonal datasets
Species	Total number of samples taxa was found in (social group dataset)	Prevalence in social group data set (percentage of samples the taxa was found in the social group data set)	Total number of samples taxa was found in (seasonal dataset)	Prevalence in seasonal data set (percentage of samples the taxa was found in the seasonal data set)	Total number of samples taxa was found in across both data sets	Prevalence across all samples (N=75 samples in both data sets)
Aspergillus sydowii	1	2.08333	NA	NA	1	1.33333
Blastocystis ATCC	10	20.8333	3	11.1111	13	17.3333
Blastocystis subtype 3	19	39.5833	10	37.037	29	38.6667
Byssochlamys sp AF001	NA	NA	2	7.40741	2	2.66667
Candida blattae	NA	NA	1	3.7037	1	1.33333
Chilomastix mesnili	19	39.5833	7	25.9259	26	34.6667
Endolimax nana	5	10.4167	NA	NA	5	6.66667
Entamoeba coli	40	83.3333	16	59.2593	56	74.6667
Enteromonas hominis	29	60.4167	11	40.7407	40	53.3333
Hyphopichia burtonii	NA	NA	1	3.7037	1	1.33333
Iodamoeba sp.	17	35.4167	10	37.037	27	36
Kazachstania telluris	NA	NA	1	3.7037	1	1.33333
Malassezia restricta	1	2.08333	NA	NA	1	1.33333
Ogatea naganashii	1	2.08333	4	14.8148	5	6.66667
Penicillium citrinum	NA	NA	1	3.7037	1	1.33333
Pichia manshurica	2	4.16667	9	33.3333	11	14.6667
Podospora sp.	NA	NA	1	3.7037	1	1.33333
Preussia sp.	1	2.08333	NA	NA	1	1.33333
Purpureocillium lilacinum	NA	NA	1	3.7037	1	1.33333
Pyrenochaeta sp.	NA	NA	2	7.40741	2	2.66667
Talaromyces amestolkiae	NA	NA	1	3.7037	1	1.33333

### Sheet: Table S4
Table S4: Natural history information about the eukaryotic taxa detected in our study samples, as well as the number of samples each species was detected in, their prevance, and transmission mode between hosts
Kingdom	Phylum	Order	Genus	Species present	Transmission mode	Relevance to human or animal health
Fungi	Sac Fungi	Eurotiales	Aspergillus	Aspergillus sydowii	Inhalation of airborne spores (Mahato et al., 2019; Seyedmousavi et al., 2015)	Some species can cause diseases in humans, especially in immunocompromised individuals, causing respiratory infections & possess zoonotic or potential zoonotic attributes
Chromista	Bigra	Opalinata	Blastocystis	Blastocystis ATCC	Fecal-oral route, often associated with contaminated water or food (Lee et al., 2012; Nemati et al., 2021; Tan, 2008)	some strains may be commensal, while others are possess zoonotic or potential zoonotic attributes and are associaeted with gastrointestinal symptoms such as diarrhea, abdominal pain, and bloating.
Chromista	Bigra	Opalinata	Blastocystis	Blastocystis subtype 3	Fecal-oral route, often associated with contaminated water or food (Lee et al., 2012; Nemati et al., 2021; Tan, 2008)	possess zoonotic or potential zoonotic attributes and also has health implications ranging from asymptomatic carriiage to gastointestinal symptoms.
Fungi	Sac Fungi	Saccharomycetales	Pichia	Pichia manshurica	Found in environmental sources such as soil, water and plants (Işlek Köklü et al., 2023; Saez et al., 2011; Ferreira et al., 2022; Planonth et al., 2022)	commensal, but rarely cause opportunistic infections in immunocompromised individuals.
Fungi	Sac Fungi	Pleosporales	Sporormiella	Preussia sp.	Environmental (Khan et al., 2016; Al-Hosni et al., 2018)	no known pathogenicity to humans or animals
Fungi	Sac Fungi	Saccharomycetales	Ogatea	Ogatea naganashii	Environmental (found in soil and decaying organic matter) with specific transmission routes depending on the ecological niche of the organism (Arx von and Van der Aa, 1987; Arenal et al., 2004)
Fungi	Basidiomycota	Malasseziales	Malassezia	Malassezia restricta	Part of the normal skin microbiota in humans and animals, transmitted through direct contact (Stefan Hobi et al., 2022).	generally commensal, but some species can become pathogenic and contribute to skin conditions & possess zoonotic or potential zoonotic attributes (Stefan Hobi et al., 2022)
Protozoa	Metamonada/ Fornicata	Chilomastigida	Chilomastix	Chilomastix mesnili	Fecal-oral route, often associated with poor sanitation and contaminated water (Jeong et al., 2019; Meyer et al. 1996)	considered non-pathogenic to humans and animals, although it can cause gastrointestinal syptoms such as diarrhea and abdominal discomfort in some cases.
Protozoa	Amoebozoa	entamoebida	Entamoeba	Entamoeba coli	Fecal-oral route (Chou et al., 2023; Servián et al., 2022; Mendoza Cavazos et al., 2023; Zeinali et al., 2023)	considered non-pathogenic to humans and animals, although it can cause gastrointestinal syptoms such as diarrhea and abdominal discomfort in some cases ; possess zoonotic or potential zoonotic attributes
Protozoa	Sarcomastigophora	Diplomonadida	Enteromonas	Enteromonas hominis	Fecal-oral route (Cociancic et al., 2019; Aghaindum et al., 2019; Zeibig et al., 2012)	considered non-pathogenic and typically commensal in the human gastrontestinal tract
Protozoa	Amoebozoa	Rhizomastigida	Iodamoeba	Iodamoeba sp.	Fecal-oral route (Cociancic et al., 2019; Faulkner et al., 2003; Shahnazi et al., 2019; Zeinali et al., 2023)	considered non-pathogenic, although it can occasionaly cause gastrointestinal sysptoms such as diarrhea.
Protozoa	Amoebozoa	Rhizomastigida	Endolimax	Endolimax nana	Fecal-oral route (Alzate et al., 2020; Cociancic et al., 2019; Shah et al., 2012; Poulsen et al., 2016; Zeinali et al., 2023; Shahnaziet al., 2019)	considered non-pathogenic and commensal in the human gastrointestinal tract.
Fungi	Sac Fungi	Eurotiales	Paecilomyces	Byssochlamys sp. AF001	Transmitted through environmental exposure, particularly in food spoilage situations (Oluwole et al., 2023).	associated with spoilage of heat-processed acid foods (Pitt and Hocking, 1999, Houbraken et al .2008, and Juliana L P Santos et al. 2018)
Fungi	Sac Fungi	Saccharomycetales	Candida	Candida blattae	Found in the digestive tract of cockroaches and transmitted through contact with contaminated surfaces or feces (Kassiri et al., 2018; Haghi et al., 2014).	a natural inhabitant of the human body’s flora, colonizing it without causing symptoms. In the presence of predisposing conditions, they may contribute to a range of infectious diseases in humans (Motoa et al., 2017and Haghi et al., 2014)
Fungi	Ascomycota	Saccharomycetales	Hypopichia	Hyphopichia burtonii	Environmental, commonly found in soil, water and plant material (Lee et al., 2021; Burgain et al., 2015; Nualmalang et al., 2023).	non-pathogenic to humans, but may rarely cause opportunistic infections in immunocompromised individuals (Simpson et al., 2013).
Fungi	Ascomycota	Saccharomycetales	Kazachstania	Kazachstania telluris	Environmental, commonly found in soil and plant material (Mercier et al., 2021).	considered non-pathogenic to humans (Kaeuffer et al., 2022).
Fungi	Sac Fungi	Eurotiales	Penicillium	Penicillium citrinum	Environmental, commonly found in soil, decaying vegetation, indoor environments (Khan et al., 2008; Park et al., 2019)	considered non-pathogenic to humans, but can produce mycotoxins and cause allergic reactions in some individuals.
Fungi	Sac Fungi	Sordariales	Podospora	Podospora sp.	Environmental, commonly found in soil and decaying organic matter (Silar et al., 2020; Silar et al., 2013)	considered non-pathogenic to humans and animals (Silar et al., 2020).
Fungi	Ascomycota	Hypocreales	Purpureocillium	Purpureocillium lilacinum	Environmental, commonly found in soil and plant material (Accetta et al., 2020; Khan et al., 2023).	considered non-pathogenic to humans, but occasionally cause infections, particulary in immunocompromised individuals (Accetta et al., 2020; Hu et al., 2022).
Fungi	Ascomycota	Pleosporales	Pyrenochaeta	Pyrenochaeta sp.	Environmental, typically associated with soil and plant material (Bilański et al., 2022; Zeiner et al., 2016; Aragona et al., 2014 ).	considered non-pathogenic to humans and animals (Toh et al., 2016).
Fungi	Ascomycota	Eurotiales	Talaromyces	Talaromyces amestolkiae	Environmental, commonly found in soil and indoor environments. (Li et al., 2022; Wang et al., 2023)	considered non-pathogenic to humans, but can cause allergy reactions individuals( Villanueva-Lozano et al., 2017; Borman et al., 2019).

### Sheet: Table S5
Table S5: Results of linear models predicting gut eukaryotic taxonomic richness in the social group (top table) and seasonal (bottom table) data sets
Variable	Estimate & Standard Error	t-value	p-value
Social group data set
(Intercept)	4.295e-0 +/- 1.372e-01	3.136	0.00313
Social group (Viola)	2.163e-01 +/- 8.557e-02	2.528	0.01522
Sex (male)	3.548e-02 +/- 9.068e-02	0.391	0.69751
Age	-2.615e-03 +/- 9.964e-03	-0.262	0.79422
Number of sequencing reads	1.473e-09 +/- 3.109e-09	0.474	0.63805
Seasonal data set
(Intercept)	7.123e-01 +/- 2.457e-01	2.899	0.00832
Season (wet)	1.556e-01 +/- 1.268e-01	1.227	0.23263
Sex (male)	-1.620e-01 +/- 1.231e-01	-1.315	0.20195
Age	-4.722e-04 +/- 1.868e-02	-0.025	0.98005
Number of sequencing reads	-1.620e-01+/-1.231e-01	-0.663	0.5143

### Sheet: Table S6
Table S6: Permutational multivariate analysis of variance (PERMANOVA) table for eukaryotic species composition in gut microbiome across samples in the social group (top table) and seasonal (bottom table) data sets
Variable	Df	Sums of squares	Mean Squares	F.Model	R2	p-value
Social group data set
Social_group	1	1.15662	1.15662	5.79181	0.111729	0.001
Sex	1	0.163938	0.163938	0.820922	0.0158363	0.504
Age	1	0.180169	0.180169	0.902197	0.0174042	0.45
Number of sequencing reads	1	0.463884	0.463884	2.32291	0.044811	0.05
Residuals	42	8.3874	0.1997		0.810219
Total	46	10.352			1
Seasonal data set
Season	1	0.307736	0.307736	0.923938	0.036035	0.5
Sex	1	0.252981	0.252981	0.759544	0.0296234	0.649
Age	1	0.459193	0.459193	1.37867	0.0537702	0.191
Number of sequencing reads	1	0.525537	0.525537	1.57786	0.0615389	0.123
Residuals	21	6.99447	0.33307		0.819032
Total	25	8.53992			1

### Sheet: Table S7
Table S7: Results of binomial Generalized Linear Models (GLMs) to test the effect of Social group (top table) and season (bottom table) on the prevalence of eukaryotic species.
Species	Coefficient_Social group	Odds ratio_Social group	P-value_Social group	Coefficient_Sex	Odds ratio_Sex	P-value_Sex	Coefficient_Age	Odds ratio_Age	P-value_Age
Social group data set
Aspergillus sydowii	19.2271	2.23995e+08	0.998018	19.5258	3.01962e+08	0.99794	-0.0490366	0.952146	0.891599
Blastocystis ATCC	-1.98548	0.137315	0.0762283	-0.972732	0.378049	0.283137	0.103018	1.10851	0.240736
Blastocystis subtype 3	-2.03474	0.130715	0.00765871	0.0862917	1.09012	0.904108	-0.112785	0.893343	0.173023
Pichia manshurica	-17.9911	1.53659e-08	0.996099	1.97303	7.19242	0.29883	-0.538703	0.583505	0.216472
Preussia sp.	-18.4918	9.31332e-09	0.998315	-18.0819	1.40328e-08	0.998554	0.420103	1.52212	0.168737
Ogatea naganashii	21.0714	1.41648e+09	0.998449	23.1947	1.18399e+10	0.998284	-0.632111	0.531468	0.330375
Malassezia restricta	-18.8368	6.59625e-09	0.99893	23.5108	1.62416e+10	0.998308	-1.21513	0.296672	0.427963
Chilomastix mesnili	-0.198553	0.819916	0.746317	0.10912	1.1153	0.864025	0.00850577	1.00854	0.903461
Entamoeba coli	0.909258	2.48248	0.315619	-0.76929	0.463342	0.345205	-0.063333	0.938631	0.498389
Enteromonas hominis	-1.77357	0.169727	0.00794193	0.565568	1.76045	0.433878	0.002556	1.00256	0.973387
Iodamoeba sp.	-2.2057	0.110174	0.00875047	-0.224778	0.798693	0.755937	-0.0189481	0.98123	0.809836
Endolimax nana	-1.81911	0.162171	0.198965	1.88606	6.59334	0.156934	0.425158	1.52983	0.0179572
Seasonal data set
Candida blattae	-38.1901	2.59575e-17	0.999552	-50.5354	1.1292e-22	0.999342	-23.585	5.71717e-11	0.999035
Blastocystis ATCC	1.20234	3.3279	0.381684	18.0779	7.09759e+07	0.99532	0.134226	1.14365	0.557746
Blastocystis subtype 3	1.21832	3.38151	0.232285	-1.77499	0.169485	0.159425	0.462804	1.58852	0.0308272
Pichia manshurica	0.644961	1.90591	0.443641	0.418076	1.51904	0.63486	0.0713706	1.07398	0.578264
Byssochlamys sp. AF001	-18.6311	8.10219e-09	0.997069	-0.320598	0.725715	0.838604	-0.09033	0.91363	0.742038
Penicillium citrinum	-18.0873	1.39572e-08	0.998709	19.6337	3.36347e+08	0.998664	-1.30457	0.271288	0.4392
Podospora sp.	-16.9874	4.19234e-08	0.999972	18.6653	1.27713e+08	0.99997	19.5287	3.02826e+08	0.999111
Purpureocillium lilacinum	-18.0873	1.39572e-08	0.998709	19.6337	3.36347e+08	0.998664	-1.30457	0.271288	0.4392
Pyrenochaeta sp.	18.8491	1.53484e+08	0.996689	-0.406879	0.665725	0.795881	0.105023	1.11074	0.636307
Talaromyces amestolkiae	16.0002	8.88771e+06	0.998766	-18.7287	7.34901e-09	0.998513	1.02387	2.78396	0.837085
Ogatea naganashii	-1.08845	0.336737	0.385106	0.696063	2.00584	0.58396	0.0988493	1.1039	0.577793
Hyphopichia burtonii	20.1877	5.8534e+08	0.998501	-19.9342	2.20137e-09	0.998479	-0.209824	0.810727	0.55903
Kazachstania telluris	19.199	2.17779e+08	0.997693	18.9855	1.75913e+08	0.997928	0.281596	1.32524	0.550523
Chilomastix mesnili	-0.898085	0.407349	0.350987	0.805872	2.23865	0.418574	-0.0533701	0.948029	0.717059
Entamoeba coli	-0.788656	0.454455	0.34256	-1.08897	0.336564	0.214229	0.0508864	1.0522	0.688672
Enteromonas hominis	-0.526777	0.590505	0.516555	-0.271207	0.762459	0.741686	-0.0584755	0.943201	0.641606
Iodamoeba sp.	0.226598	1.25433	0.795626	-1.07651	0.340782	0.258751	0.264288	1.3025	0.0784593
